# PCLAF-DREAM Drives Alveolar Cell Plasticity for Lung Regeneration

**DOI:** 10.1101/2022.10.11.511761

**Authors:** Bongjun Kim, Yuanjian Huang, Kyung-Pil Ko, Shengzhe Zhang, Gengyi Zou, Jie Zhang, Moon Jong Kim, Danielle Little, Lisandra Vila Ellis, Margherita Paschini, Sohee Jun, Kwon-Sik Park, Jichao Chen, Carla Kim, Jae-Il Park

## Abstract

Spatiotemporal control of stem and progenitor cells is essential for lung regeneration, the failure of which leads to lung disease. However, the mechanism of alveolar cell plasticity during regeneration remains elusive. We previously found that PCLAF remodels the DREAM complex for cell cycle re-entry. PCLAF expression is specifically enriched in proliferating lung progenitor cells, along with the DREAM target genes by lung damage. Genetic ablation of *Pclaf* inhibited alveolar type I (AT1) cell regeneration from alveolar type II (AT2) cells, inducing lung fibrosis. Mechanistically, the PCLAF-DREAM complex directly transactivates *CLIC4*, promoting TGF-β signaling that regulates the balance between AT1 and AT2 cells. Furthermore, a drug candidate that mimics the PCLAF-DREAM transcriptional signatures for lung regeneration was identified and validated in organoids and mice. Our study unveils an unexpected role of the PCLAF-DREAM axis in controlling alveolar cell plasticity for lung regeneration and proposes a viable option for lung fibrosis prevention.

**One Sentence Summary:** PCLAF-DREAM-driven alveolar cell plasticity is crucial for lung regeneration and can be pharmacologically targeted as a therapeutic strategy for lung fibrosis.
