## Supplementary Table 4 for "PCLAF-DREAM Drives Alveolar Cell Plasticity for Lung Regeneration"

### Sheet: Sheet1
Up-regulated in Pclaf WT PPC(vs Pclaf KO)	Down-regulated in KP shPclaf (vs shCon)	Down-regulated in H1792 shPCLAF (vs shCon)
Pclaf	Kif14	CENPE
Rrm2	Myo16	FAM111B
Esco2	Iqgap3	PCLAF
Fbxo5	Kif20a	KIF14
Hist1h1e	Aurka	ASPM
Tyms	Pclaf	ANLN
Dctpp1	Inpp4b	KIF20B
Pcna	Kif2c	TOP2A
Rplp1	Plk1	MKI67
Hmgb2	Espl1	ESCO2
Npm1	Pcsk9	BRCA2
Nono	Kif11	CEP55
Kif11	Nek2	NCAPG
Dut	Cdca3	DLGAP5
Incenp	Foxm1	CENPF
Rps23	Fam83d	ARHGAP11A
Snrpd1	Top2a	ERCC6L
Rps5	Cenpf	PLK4
Rpl37	Depdc1	CLSPN
Rps16	DIAPH3	TTK
Gmnn	Ccnb1	XIST
Ssrp1	Shcbp1	DEPDC1
Snrpe	Tacc3	KIF11
Rps25	Ncapd2	KNL1
Hspa8	Ube2c	NEK2
Rrm1	Gtse1	HMMR
Prim1	Tpx2	NUSAP1
Hnrnpab	Hmmr	KIF23
Slfn9	Kif18b	KIF18A
Rplp2	Cdca2	NDC80
Pbk	Map2	POLQ
Rps2	Kif15	NEIL3
Rps26	Racgap1	MCM10
Rpl27	Kif22	KIF15
2700029M09Rik	Aurkb	BUB1B
Ranbp1	Mki67	ATAD2
Rpl11	Birc5	CKAP2L
Rpl3	Bub1	BRIP1
Rpsa	Cdc20	CEP152
Hspa9	Melk	CCNA2
Rpl38	Dlgap5	SGO2
Gsto1	Incenp	KIF20A
Rps18	KNL1	BUB1
Dek	Lipg	FANCB
Fau	Adam12	DTL
Acat1	Otud1	SMC2
Nme1	Cenpe	SMC4
Rps21	Spag5	ZNF367
Rps12	Fam64a	BLM
Rps24	Ckap2l	SKA3
Rpl23	Prc1	CENPI
Rps11	Nuf2	GEN1
Spc25	Pmp22	ATAD5
Rps20	Siglec15	XRCC2
Rplp0	Pbk	ESM1
Set	Ect2	KNTC1
Rps7		GPR19
Hspe1		RAD51AP1
Rps13		CENPU
Rps4x		SHCBP1
Rps10		WDHD1
Ube2k		EXO1
Ncl		DNA2
Rps17		FBXO43
Rps29		RRM2
Rps6		SPC25
Rpl34		PBK
Cbx5		BRCA1
Rpl12		NAV3
Ifitm3		NUF2
Rps28		FANCI
Rps15a		ECT2
Tmsb10		FANCM
Rpl7		DSCC1
Mif		CEP295
S100a6		CEP128
Rpl14		HELLS
Rpl26		DIAPH3
Clu		STIL
Rps9		SPAG5
Hsp90ab1		ZWILCH
Rpl39		MCM8
Actb		TEX15
Rpl13		SPDL1
Rpl23a		ADAMTS6
Rpl22l1		MIS18BP1
Hnrnpa3		FANCD2
Rps15		MNS1
Tmsb4x
Krt19
Ly6a
Rpl37a
Pfn1
Eef1g
Hspd1
Crip1
Rpl27a
Pabpc1
Cxcl17
Scgb3a2
