## Supplementary Table 6 for "PCLAF-DREAM Drives Alveolar Cell Plasticity for Lung Regeneration"

### Sheet: Sheet1
Analysis Type:	PANTHER Overrepresentation Test (Released 20220202)
Annotation Version and Release Date:	GO Ontology database DOI: 10.5281/zenodo.6399963 Released 2022-03-22
Analyzed List:	upload_1 (Homo sapiens)
Reference List:	Homo sapiens (all genes in database)
Test Type:	FISHER
Correction:	FDR
GO molecular function complete	Homo sapiens - REFLIST (20589)	upload_1 (973)	upload_1 (expected)	upload_1 (over/under)	upload_1 (fold Enrichment)	upload_1 (raw P-value)	upload_1 (FDR)
DNA replication origin binding (GO:0003688)	16	13	0.76	+	17.19	1.03e-10	1.07e-08
D-loop DNA binding (GO:0062037)	5	4	0.24	+	16.93	0.000433	0.0174
supercoiled DNA binding (GO:0097100)	5	4	0.24	+	16.93	0.000433	0.0173
anaphase-promoting complex binding (GO:0010997)	9	7	0.43	+	16.46	2.98e-06	0.000185
DNA clamp loader activity (GO:0003689)	9	7	0.43	+	16.46	2.98e-06	0.000183
four-way junction DNA binding (GO:0000400)	17	13	0.8	+	16.18	1.74e-10	1.78e-08
single-stranded DNA helicase activity (GO:0017116)	23	17	1.09	+	15.64	3.87e-13	4.75e-11
oxidized DNA binding (GO:0032356)	11	8	0.52	+	15.39	8.1e-07	5.76e-05
5'-flap endonuclease activity (GO:0017108)	7	5	0.33	+	15.11	0.000112	0.00516
oxidized purine DNA binding (GO:0032357)	10	7	0.47	+	14.81	4.87e-06	0.000291
centromeric DNA binding (GO:0019237)	6	4	0.28	+	14.11	0.000696	0.0261
four-way junction helicase activity (GO:0009378)	6	4	0.28	+	14.11	0.000696	0.0259
histone serine kinase activity (GO:0035174)	6	4	0.28	+	14.11	0.000696	0.0257
MutLalpha complex binding (GO:0032405)	6	4	0.28	+	14.11	0.000696	0.0255
DNA insertion or deletion binding (GO:0032135)	6	4	0.28	+	14.11	0.000696	0.0253
kinetochore binding (GO:0043515)	6	4	0.28	+	14.11	0.000696	0.0251
histone kinase activity (GO:0035173)	16	10	0.76	+	13.23	9.18e-08	7.38e-06
bubble DNA binding (GO:0000405)	8	5	0.38	+	13.23	0.000176	0.00785
flap endonuclease activity (GO:0048256)	8	5	0.38	+	13.23	0.000176	0.00778
histone threonine kinase activity (GO:0035184)	7	4	0.33	+	12.09	0.00105	0.0364
mismatch repair complex binding (GO:0032404)	11	6	0.52	+	11.54	6.7e-05	0.00326
DNA secondary structure binding (GO:0000217)	37	20	1.75	+	11.44	2.51e-13	3.24e-11
structural constituent of nuclear pore (GO:0017056)	28	14	1.32	+	10.58	2.14e-09	2.02e-07
5'-3' DNA helicase activity (GO:0043139)	8	4	0.38	+	10.58	0.00152	0.0486
G-quadruplex DNA binding (GO:0051880)	10	5	0.47	+	10.58	0.000381	0.0156
5'-3' exodeoxyribonuclease activity (GO:0035312)	8	4	0.38	+	10.58	0.00152	0.0483
DNA/DNA annealing activity (GO:1990814)	8	4	0.38	+	10.58	0.00152	0.048
DNA polymerase binding (GO:0070182)	20	10	0.95	+	10.58	4.4e-07	3.27e-05
3'-5' DNA helicase activity (GO:0043138)	14	6	0.66	+	9.07	0.000187	0.00811
exodeoxyribonuclease activity (GO:0004529)	24	10	1.13	+	8.82	1.63e-06	0.00011
exodeoxyribonuclease activity, producing 5'-phosphomonoesters (GO:0016895)	24	10	1.13	+	8.82	1.63e-06	0.000108
damaged DNA binding (GO:0003684)	70	29	3.31	+	8.77	2.71e-16	4.74e-14
ATP-dependent activity, acting on DNA (GO:0008094)	113	45	5.34	+	8.43	5.54e-24	1.94e-21
DNA helicase activity (GO:0003678)	74	29	3.5	+	8.29	8.75e-16	1.3e-13
5'-3' exonuclease activity (GO:0008409)	18	7	0.85	+	8.23	8.77e-05	0.00414
single-stranded DNA binding (GO:0003697)	122	46	5.77	+	7.98	1.09e-23	3.56e-21
DNA-directed DNA polymerase activity (GO:0003887)	25	9	1.18	+	7.62	1.41e-05	0.000826
U6 snRNA binding (GO:0017070)	14	5	0.66	+	7.56	0.00127	0.0418
mismatched DNA binding (GO:0030983)	14	5	0.66	+	7.56	0.00127	0.0415
plus-end-directed microtubule motor activity (GO:0008574)	17	6	0.8	+	7.47	0.000433	0.0171
endodeoxyribonuclease activity (GO:0004520)	37	12	1.75	+	6.86	1.31e-06	8.93e-05
catalytic activity, acting on DNA (GO:0140097)	237	75	11.2	+	6.7	9.23e-34	6.47e-31
nuclear import signal receptor activity (GO:0061608)	19	6	0.9	+	6.68	0.000704	0.0252
deoxyribonuclease activity (GO:0004536)	57	18	2.69	+	6.68	4.32e-09	3.92e-07
exonuclease activity, active with either ribo- or deoxyribonucleic acids and producing 5'-phosphomonoesters (GO:0016796)	59	18	2.79	+	6.46	6.78e-09	5.94e-07
nuclear localization sequence binding (GO:0008139)	27	8	1.28	+	6.27	0.000132	0.00602
exonuclease activity (GO:0004527)	82	23	3.88	+	5.94	2.25e-10	2.25e-08
helicase activity (GO:0004386)	157	44	7.42	+	5.93	1.4e-18	2.98e-16
4 iron, 4 sulfur cluster binding (GO:0051539)	41	11	1.94	+	5.68	1.65e-05	0.000918
3'-5' exonuclease activity (GO:0008408)	55	14	2.6	+	5.39	2.01e-06	0.000128
snoRNA binding (GO:0030515)	32	8	1.51	+	5.29	0.000354	0.0146
DNA polymerase activity (GO:0034061)	41	10	1.94	+	5.16	7.91e-05	0.00377
pre-mRNA binding (GO:0036002)	37	9	1.75	+	5.15	0.000183	0.008
snRNA binding (GO:0017069)	47	11	2.22	+	4.95	4.85e-05	0.00243
nucleocytoplasmic carrier activity (GO:0140142)	30	7	1.42	+	4.94	0.00117	0.0396
microtubule motor activity (GO:0003777)	69	16	3.26	+	4.91	1.1e-06	7.6e-05
nucleosomal DNA binding (GO:0031492)	39	9	1.84	+	4.88	0.000256	0.011
ATP-dependent chromatin remodeler activity (GO:0140658)	35	8	1.65	+	4.84	0.000593	0.0229
exoribonuclease activity (GO:0004532)	40	9	1.89	+	4.76	0.000302	0.0126
telomeric DNA binding (GO:0042162)	37	8	1.75	+	4.58	0.000814	0.0289
exoribonuclease activity, producing 5'-phosphomonoesters (GO:0016896)	38	8	1.8	+	4.45	0.000947	0.0332
metal cluster binding (GO:0051540)	67	14	3.17	+	4.42	1.43e-05	0.000828
iron-sulfur cluster binding (GO:0051536)	67	14	3.17	+	4.42	1.43e-05	0.000818
ATP hydrolysis activity (GO:0016887)	363	73	17.15	+	4.26	1.52e-22	4.38e-20
cyclin-dependent protein serine/threonine kinase regulator activity (GO:0016538)	50	10	2.36	+	4.23	0.000323	0.0134
nucleosome binding (GO:0031491)	66	13	3.12	+	4.17	4.93e-05	0.00244
catalytic activity, acting on a nucleic acid (GO:0140640)	586	113	27.69	+	4.08	3.98e-33	2.44e-30
promoter-specific chromatin binding (GO:1990841)	64	12	3.02	+	3.97	0.000144	0.00647
microtubule binding (GO:0008017)	273	51	12.9	+	3.95	5.67e-15	8.18e-13
nuclease activity (GO:0004518)	209	38	9.88	+	3.85	3.42e-11	3.82e-09
signal sequence binding (GO:0005048)	50	9	2.36	+	3.81	0.00123	0.0409
ATP-dependent activity, acting on RNA (GO:0008186)	79	14	3.73	+	3.75	7.06e-05	0.0034
ATP-dependent activity (GO:0140657)	555	98	26.23	+	3.74	3.5e-26	1.72e-23
chromatin binding (GO:0003682)	594	102	28.07	+	3.63	2.16e-26	1.18e-23
tubulin binding (GO:0015631)	383	64	18.1	+	3.54	2.2e-16	3.99e-14
RNA helicase activity (GO:0003724)	77	12	3.64	+	3.3	0.000643	0.0245
histone binding (GO:0042393)	253	38	11.96	+	3.18	4.16e-09	3.85e-07
cytoskeletal motor activity (GO:0003774)	116	17	5.48	+	3.1	0.000104	0.0048
protein C-terminus binding (GO:0008022)	191	27	9.03	+	2.99	2.04e-06	0.000128
single-stranded RNA binding (GO:0003727)	85	12	4.02	+	2.99	0.00139	0.0452
protein heterodimerization activity (GO:0046982)	326	46	15.41	+	2.99	6e-10	5.89e-08
chromatin DNA binding (GO:0031490)	108	15	5.1	+	2.94	0.000434	0.017
endonuclease activity (GO:0004519)	127	17	6	+	2.83	0.000274	0.0117
histone deacetylase binding (GO:0042826)	122	16	5.77	+	2.78	0.000503	0.0196
nucleotidyltransferase activity (GO:0016779)	132	16	6.24	+	2.56	0.00108	0.0371
hydrolase activity, acting on acid anhydrides, in phosphorus-containing anhydrides (GO:0016818)	764	92	36.11	+	2.55	1.05e-14	1.47e-12
hydrolase activity, acting on acid anhydrides (GO:0016817)	764	92	36.11	+	2.55	1.05e-14	1.43e-12
nucleoside-triphosphatase activity (GO:0017111)	704	84	33.27	+	2.52	2.56e-13	3.22e-11
pyrophosphatase activity (GO:0016462)	760	90	35.92	+	2.51	4.09e-14	5.42e-12
catalytic activity, acting on RNA (GO:0140098)	387	45	18.29	+	2.46	2.11e-07	1.62e-05
DNA binding (GO:0003677)	2499	284	118.1	+	2.4	3.75e-43	3.68e-40
RNA binding (GO:0003723)	1655	181	78.21	+	2.31	1.95e-24	8.69e-22
ATP binding (GO:0005524)	1495	162	70.65	+	2.29	2.71e-21	7.38e-19
mRNA binding (GO:0003729)	315	33	14.89	+	2.22	6.51e-05	0.00319
adenyl ribonucleotide binding (GO:0032559)	1559	163	73.68	+	2.21	5.22e-20	1.28e-17
adenyl nucleotide binding (GO:0030554)	1570	164	74.2	+	2.21	3.81e-20	9.84e-18
nucleic acid binding (GO:0003676)	3999	417	188.99	+	2.21	4.13e-59	2.03e-55
transcription coactivator activity (GO:0003713)	281	27	13.28	+	2.03	0.0012	0.0403
purine ribonucleoside triphosphate binding (GO:0035639)	1840	174	86.96	+	2	2.25e-17	4.6e-15
purine nucleotide binding (GO:0017076)	1923	177	90.88	+	1.95	1.53e-16	2.88e-14
purine ribonucleotide binding (GO:0032555)	1910	175	90.26	+	1.94	3.17e-16	5.19e-14
ribonucleotide binding (GO:0032553)	1927	176	91.07	+	1.93	2.77e-16	4.7e-14
ubiquitin-like protein ligase binding (GO:0044389)	319	29	15.08	+	1.92	0.00155	0.0483
transcription factor binding (GO:0008134)	609	55	28.78	+	1.91	1.52e-05	0.00086
nucleotide binding (GO:0000166)	2168	191	102.46	+	1.86	3.79e-16	6.01e-14
nucleoside phosphate binding (GO:1901265)	2169	191	102.5	+	1.86	3.86e-16	5.92e-14
heterocyclic compound binding (GO:1901363)	5974	523	282.32	+	1.85	1.61e-55	3.96e-52
organic cyclic compound binding (GO:0097159)	6046	525	285.72	+	1.84	1.17e-54	1.92e-51
protein domain specific binding (GO:0019904)	683	59	32.28	+	1.83	2.84e-05	0.00153
transcription coregulator activity (GO:0003712)	514	44	24.29	+	1.81	0.000382	0.0155
protein dimerization activity (GO:0046983)	1054	89	49.81	+	1.79	4.97e-07	3.64e-05
enzyme binding (GO:0019899)	2077	173	98.16	+	1.76	1.27e-12	1.52e-10
DNA-binding transcription factor binding (GO:0140297)	482	40	22.78	+	1.76	0.00122	0.0408
carbohydrate derivative binding (GO:0097367)	2280	185	107.75	+	1.72	1.52e-12	1.77e-10
kinase binding (GO:0019900)	785	63	37.1	+	1.7	9.58e-05	0.00448
small molecule binding (GO:0036094)	2507	198	118.48	+	1.67	1.97e-12	2.25e-10
cytoskeletal protein binding (GO:0008092)	1003	79	47.4	+	1.67	2.31e-05	0.00127
anion binding (GO:0043168)	2414	187	114.08	+	1.64	5.87e-11	6.26e-09
protein kinase binding (GO:0019901)	703	54	33.22	+	1.63	0.000909	0.0321
hydrolase activity, acting on ester bonds (GO:0016788)	770	58	36.39	+	1.59	0.00109	0.0373
hydrolase activity (GO:0016787)	2436	178	115.12	+	1.55	1.14e-08	9.85e-07
double-stranded DNA binding (GO:0003690)	1686	121	79.68	+	1.52	1.07e-05	0.000633
identical protein binding (GO:0042802)	2123	152	100.33	+	1.52	6.08e-07	4.39e-05
protein-containing complex binding (GO:0044877)	1292	88	61.06	+	1.44	0.000988	0.0344
catalytic activity (GO:0003824)	5650	347	267.01	+	1.3	4.57e-08	3.8e-06
protein binding (GO:0005515)	14421	870	681.51	+	1.28	8.26e-46	1.01e-42
binding (GO:0005488)	16572	923	783.16	+	1.18	3e-37	2.45e-34
molecular_function (GO:0003674)	18282	943	863.98	+	1.09	7.78e-20	1.74e-17
lipid binding (GO:0008289)	802	15	37.9	-	0.4	4.61e-05	0.00238
transporter activity (GO:0005215)	1249	23	59.03	-	0.39	1.36e-07	1.08e-05
calcium ion binding (GO:0005509)	734	13	34.69	-	0.37	4.68e-05	0.00237
signaling receptor binding (GO:0005102)	1594	26	75.33	-	0.35	5.84e-11	6.37e-09
transmembrane transporter activity (GO:0022857)	1127	18	53.26	-	0.34	4.33e-08	3.66e-06
ion transmembrane transporter activity (GO:0015075)	853	13	40.31	-	0.32	9.92e-07	6.95e-05
Unclassified (UNCLASSIFIED)	2307	30	109.02	-	0.28	7.78e-20	1.82e-17
signaling receptor regulator activity (GO:0030545)	549	7	25.94	-	0.27	2.71e-05	0.00148
cation transmembrane transporter activity (GO:0008324)	645	8	30.48	-	0.26	3.2e-06	0.000194
receptor ligand activity (GO:0048018)	493	6	23.3	-	0.26	4.49e-05	0.00234
signaling receptor activator activity (GO:0030546)	500	6	23.63	-	0.25	4.68e-05	0.00239
metal ion transmembrane transporter activity (GO:0046873)	432	4	20.42	-	0.2	3.26e-05	0.00174
inorganic molecular entity transmembrane transporter activity (GO:0015318)	735	6	34.73	-	0.17	4.54e-09	4.05e-07
channel activity (GO:0015267)	498	4	23.53	-	0.17	1.95e-06	0.000128
passive transmembrane transporter activity (GO:0022803)	499	4	23.58	-	0.17	1.96e-06	0.000127
carbohydrate binding (GO:0030246)	274	2	12.95	-	0.15	0.00061	0.0234
inorganic cation transmembrane transporter activity (GO:0022890)	593	4	28.02	-	0.14	5.95e-08	4.87e-06
gated channel activity (GO:0022836)	344	2	16.26	-	0.12	3.45e-05	0.00182
ion channel activity (GO:0005216)	447	2	21.12	-	0.09	4.09e-07	3.09e-05
molecular transducer activity (GO:0060089)	1552	6	73.34	-	0.08	2.21e-24	9.03e-22
signaling receptor activity (GO:0038023)	1552	6	73.34	-	0.08	2.21e-24	8.34e-22
transmembrane signaling receptor activity (GO:0004888)	1331	3	62.9	-	0.05	2.58e-23	7.93e-21
G protein-coupled receptor activity (GO:0004930)	884	1	41.78	-	0.02	7.96e-17	1.56e-14
peptide receptor activity (GO:0001653)	156	0	7.37	-	< 0.01	0.00142	0.046
antigen binding (GO:0003823)	192	0	9.07	-	< 0.01	0.000301	0.0127
olfactory receptor activity (GO:0004984)	441	0	20.84	-	< 0.01	1.92e-09	1.84e-07
potassium ion transmembrane transporter activity (GO:0015079)	158	0	7.47	-	< 0.01	0.00147	0.0471
cation channel activity (GO:0005261)	348	0	16.45	-	< 0.01	1.53e-07	1.19e-05
extracellular matrix structural constituent (GO:0005201)	173	0	8.18	-	< 0.01	0.000644	0.0243
