## Supplementary Table 7 for "PCLAF-DREAM Drives Alveolar Cell Plasticity for Lung Regeneration"

### Sheet: Antibody
Application	Target	Manufacture	Cat. No.	Dilution rate	Antigen retrieval method
IHC	Pclaf (KIAA0101)	Abcam	ab226255	1:100	Universal
	Pclaf (KIAA0101)	Abcam	ab56773	1:100	Universal
	a-Sma	Abcam	Ab5694	1:200	Citrate
	Rage	R&D	MAB1179-100	1:100	Universal/Basic
	Sftpc(Spc)	Abcam	ab40879	1:200	Citrate/Universal/Basic
	Uteroglobin (Scgb1a1)	Abcam	ab40873	1:200	Citrate/Universal/Basic
	Ac-Tub	Sigma	T6793	1:200	Citrate
	Hop (Hopx)	Santacruz	sc-398703	1:100	Citrate
	Clic4	Cell signaling	12644S	1:200	Tirs
	p-Smad3 (S423 + S425)	Abcam	ab52903	1:200	Tris
	Ki67	Cell signaling	9449S	1:200	Citrate/Tris
	FLAG(DDDDK)	Abcam	ab205606	1:200	Tris
	CC3 (Cleaved Caspase 3)	Cell signaling	9664s	1:200	Citrate
	CDH1 (E-cadherin)	BD	610182	1:200	Citrate/Basic
	Krt8 (TROMA-I)	DSHB	DSHB TROMA-I	1:200	Citrate
	LCN2 (NGAL-2)	R&D	AF1857-SP	1:200	Citrate
	CD45	Abcam	ab10558	1:100	Tris
	CD44	BD	550538	1:200	Tris
	FN (Fibronectin)	BD	610078	1:200	Citrate
ChIP	FLAG(DDDDK)	Sigma	F3040	1:200
	Pclaf (KIAA0101)	Abcam	ab226255	1:200

### Sheet: Primer for realtime PCR
Species	Gene	Forward/Reverse	Sequence (5' to 3')
Mouse	Pclaf	F	TGT GAT CAG GTT GCA AAG GA
		R	TTC AGG CTG TCC CCT AAA GA
Mouse	Hprt	F	CCT AAG ATG AGC GCA AGT TGA A
		R	CAC AGG ACT AGA ACA CCT GCT AA
Mouse	Tnfa	F	GAC CCT CAC ACT CAG ATC ATC TTC T
		R	CCT CCA CTT GGT GGT TTG CT
Mouse	Il1a	F	CAA CGT CAA GCA ACG GGA AG
		R	TGC TGA TCT GGG TTG GAT GG
Mouse	Il6	F	GTC CTT CCT ACC CCA ATT TCC A
		R	GGA TGG TCT TGG TCC TTA GCC
Mouse	Cox2	F	TGG GTG TGA AGG GAA ATA AGG
		R	CAT CAT ATT TGA GCC TTG GGG
Mouse	Bax	F	TCA AGG CCC TGT GCA CTA AA
		R	CCA GCC ACC CTG GTC TTG
Mouse	Bcl2	F	CGT CGT GAC TTC GCA GAG AT
		R	CAA TCC TCC CCC AGT TCA CC
Mouse		F
		R
Mouse		F
		R
Mouse		F
		R
Mouse		F
		R
Mouse		F
		R
Mouse		F
		R

### Sheet: Primer for cloning
Vector	Fragment	Forward/Reverse	Sequence (5' to 3')
pLenti-3HA -Clic4-T2A -GFP	Kozak-3HA	F	ctccatagaagacaccgactGCCACCATGGGCTATCCC
		R	acagcgccatGCCGCTCCCTCCAGCATA
	Clic4	F	agggagcggcATGGCGCTGTCGATGCCC
		R	ctgcaccgggCTTGGTAAGTCTCTTGGCGACATC
	T2A-GFP	F	acttaccaagCCCGGTGCAGATCTCGAG
		R	tcgacgcgttaactagtccgTTATTTATATAATTCATCCATACCGAGAGTGATC

### Sheet: Primer for genotyping
Mouse strain	F/R	seq	bp
Pclaf KO	F	AGAATCGAGGTTCTCAAGCG	WT 280 KO 155
	R	CCTTCTAGCTGCTCAATGGG
Sftpc-CreERT2	rtTA-F	TCGCCTTCTATCGCCTTCTTG	WT 500 Mut 1000
	WT-F	TGGTTCCGAGTCCGATTCTTC
	WT-R	CCTTTTGCTCTGTTCCCCATTA
Sftpc-Sun1GFP	MutF	ACA CTT GCC TCT ACC GGT TC	Mutant = ~225 bp Heterozygote = ~225 bp and 241 bp Wild type = 241 bp
	MutR	CTG AAC TTG TGG CCG TTT AC
	WTF	AAG GGA GCT GCA GTG GAG TA
	WTR	CAG GAC AAC GCC CAC ACA
Pclaf-LoxP	F	AGCCCTTTCTCCAGCTCAACT	WT 621 LoxP 685
	R	CAGCCTGAAGAATTCCCCGA
Pclaf-LacZ	F	CGGTCGCTACCATTACCAGT	WT not-detected Mut 380
	R	ACTGATGGCGAGCTCAGACC
Paf-LoxP	F	AGCCCTTTCTCCAGCTCAACT	Recombinated 174 Non recombinated 1200
	R	CAGCCTGAAGAATTCCCCGA

### Sheet: Primer for ChiP-PCR
Gene	Forward/Reverse	Sequence (5' to 3')
ACTIN	F	CGGCCAACGCCAAAACT
	R	CCCTCTCCCCTCCTTTTGC
CLIC4_A	F	AGAGGGACTTGGGGAGGTAG
	R	GGTGACCTCATGCCTCGG
CLIC4_B	F	GCGGCTGGCTCAGAGTG
	R	GACTGTCCGGCGTCGAG
CLIC4_15	F	CGAGCTCAACCCTTAGGACC
	R	GCACCAGGGACAGTCCATTA
TOP2A	F	CCTTCCCGCTTCCAAAGCCCAT
	R	AAAGGCACCACTCGGCGTCA
PLK1	F	TGTTCGGGCGTCCGTGTCAA
	R	ACAAAAGCCTGCGCGCCACT
CCNB1	F	CGATCGCCCTGGAAACGCATTC
	R	CCAGCAGAAACCAACAGCCGTTC
UBE2C	F	TTGATTGGTCGACGCCCCCA
	R	GGTCGCGGTTTTGGGAAGCCAT
